# Gene content of the fish-hunting cone snail *Conus consors*

**DOI:** 10.1101/590695

**Authors:** Reidar Andreson, Märt Roosaare, Lauris Kaplinski, Silja Laht, Triinu Kõressaar, Maarja Lepamets, Age Brauer, Viktorija Kukuškina, Maido Remm

## Abstract

**Background:** *Conus consors* is a fish-hunting cone snail that lives in the tropical waters of the Indo-Pacific region. Cone snails have attracted scientific interest for the amazing potency of their venom, which consists of a complex mixture of small proteins known as conopeptides, many of which act as ion channel and receptor modulators with high selectivity.

**Results:** We have analysed publicly available transcriptomic sequences from 8 tissues of *Conus consors* and complemented the transcriptome data with the data from genomic DNA reads. We identified 17,715 full-length protein sequences from the transcriptome. In addition, we predicted 168 full-length or partial conopeptide sequences and characterized gene structures of several conopeptide superfamilies.
