## Supplemental Data S2 for "Gene content of the fish-hunting cone snail *Conus consors*"

### Sheet: Predicted RNA genes
Nr	Accession	Description	Count	Type
1	RF01059	microRNA mir-598	1516	microRNA
2	RF00929	microRNA mir-574	209	microRNA
3	RF01043	microRNA MIR1023	89	microRNA
4	RF00885	microRNA MIR821	67	microRNA
5	RF01005	microRNA MIR530	51	microRNA
6	RF00673	microRNA mir-217	42	microRNA
7	RF02244	microRNA mir-785	32	microRNA
8	RF00920	microRNA MIR444	30	microRNA
9	RF00452	mir-172 microRNA precursor family	29	microRNA
10	RF00690	microRNA MIR408	28	microRNA
11	RF01021	microRNA mir-558	28	microRNA
12	RF01911	microRNA MIR2118	21	microRNA
13	RF01064	microRNA mir-253	20	microRNA
14	RF00908	microRNA MIR529	15	microRNA
15	RF00047	mir-2 microRNA precursor	15	microRNA
16	RF00756	microRNA mir-299	14	microRNA
17	RF00884	microRNA MIR815	14	microRNA
18	RF00704	microRNA MIR397	13	microRNA
19	RF01943	microRNA mir-999	12	microRNA
20	RF00660	microRNA mir-214	11	microRNA
21	RF01061	microRNA mir-548	11	microRNA
22	RF00714	microRNA MIR535	10	microRNA
23	RF00754	microRNA mir-279	8	microRNA
24	RF00709	microRNA mir-455	8	microRNA
25	RF00780	microRNA MIR477	8	microRNA
26	RF00684	mir-122 microRNA precursor	8	microRNA
27	RF00027	let-7 microRNA precursor	6	microRNA
28	RF01927	microRNA MIR1222	6	microRNA
29	RF00834	microRNA mir-268	6	microRNA
30	RF00842	microRNA MIR403	6	microRNA
31	RF00870	microRNA mir-423	5	microRNA
32	RF00971	microRNA mir-578	5	microRNA
33	RF00928	microRNA mir-590	5	microRNA
34	RF00456	mir-34 microRNA precursor family	5	microRNA
35	RF00925	microRNA MIR1027	4	microRNA
36	RF00705	microRNA mir-202	4	microRNA
37	RF00801	microRNA mir-280	4	microRNA
38	RF00793	microRNA mir-497	4	microRNA
39	RF00990	microRNA mir-552	4	microRNA
40	RF00937	microRNA mir-653	4	microRNA
41	RF00882	microRNA MIR811	4	microRNA
42	RF00073	mir-156 microRNA precursor	4	microRNA
43	RF00665	microRNA mir-290	3	microRNA
44	RF01903	microRNA mir-500	3	microRNA
45	RF00728	microRNA mir-81	3	microRNA
46	RF01015	microRNA mir-885	3	microRNA
47	RF01916	microRNA mir-988	3	microRNA
48	RF00103	mir-1 microRNA precursor family	3	microRNA
49	RF00074	mir-29 microRNA precursor	3	microRNA
50	RF00694	microRNA mir-137	2	microRNA
51	RF00955	microRNA mir-1829	2	microRNA
52	RF00749	microRNA mir-208	2	microRNA
53	RF00717	microRNA mir-315	2	microRNA
54	RF00761	microRNA mir-340	2	microRNA
55	RF00711	microRNA mir-449	2	microRNA
56	RF00746	microRNA mir-454	2	microRNA
57	RF00750	microRNA mir-458	2	microRNA
58	RF00969	microRNA mir-556	2	microRNA
59	RF01013	microRNA mir-577	2	microRNA
60	RF00961	microRNA mir-581	2	microRNA
61	RF00962	microRNA mir-586	2	microRNA
62	RF00911	microRNA mir-672	2	microRNA
63	RF00833	microRNA mir-70	2	microRNA
64	RF00832	microRNA mir-71	2	microRNA
65	RF00896	microRNA mir-787	2	microRNA
66	RF01024	microRNA mir-944	2	microRNA
67	RF00949	microRNA mir-983	2	microRNA
68	RF00948	microRNA mir-996	2	microRNA
69	RF00104	mir-10 microRNA precursor family	2	microRNA
70	RF00239	mir-124 microRNA precursor family	2	microRNA
71	RF00247	mir-160 microRNA precursor family	2	microRNA
72	RF02094	mir-1803 microRNA precursor	2	microRNA
73	RF00130	mir-192/215 microRNA precursor	2	microRNA
74	RF00257	mir-194 microRNA precursor family	2	microRNA
75	RF00255	mir-218 microRNA precursor family	2	microRNA
76	RF00251	mir-219 microRNA precursor family	2	microRNA
77	RF02095	mir-2985-2 microRNA precursor	2	microRNA
78	RF00249	mir-46/mir-47/mir-281 microRNA precursor family	2	microRNA
79	RF00053	mir-7 microRNA precursor	2	microRNA
80	RF00241	mir-8/mir-141/mir-200 microRNA precursor family	2	microRNA
81	RF00670	microRNA mir-105	1	microRNA
82	RF00906	microRNA MIR1122	1	microRNA
83	RF01941	microRNA MIR1223	1	microRNA
84	RF00942	microRNA mir-1224	1	microRNA
85	RF02019	microRNA mir-1265	1	microRNA
86	RF00649	microRNA mir-128	1	microRNA
87	RF00678	microRNA mir-140	1	microRNA
88	RF01896	microRNA mir-142	1	microRNA
89	RF00682	microRNA mir-144	1	microRNA
90	RF00956	microRNA MIR1444	1	microRNA
91	RF00954	microRNA MIR1446	1	microRNA
92	RF00647	microRNA MIR164	1	microRNA
93	RF00640	microRNA MIR167_1	1	microRNA
94	RF00645	microRNA MIR169_2	1	microRNA
95	RF00643	microRNA MIR171_1	1	microRNA
96	RF00657	microRNA mir-184	1	microRNA
97	RF00771	microRNA mir-185	1	microRNA
98	RF00697	microRNA mir-186	1	microRNA
99	RF00707	microRNA mir-197	1	microRNA
100	RF00802	microRNA mir-207	1	microRNA
101	RF00664	microRNA mir-223	1	microRNA
102	RF00852	microRNA mir-231	1	microRNA
103	RF00856	microRNA mir-232	1	microRNA
104	RF00857	microRNA mir-233	1	microRNA
105	RF00713	microRNA mir-239	1	microRNA
106	RF00838	microRNA mir-252	1	microRNA
107	RF00900	microRNA mir-255	1	microRNA
108	RF00706	microRNA mir-263	1	microRNA
109	RF01912	microRNA mir-2807	1	microRNA
110	RF00733	microRNA mir-296	1	microRNA
111	RF00858	microRNA mir-306	1	microRNA
112	RF00661	microRNA mir-31	1	microRNA
113	RF00666	microRNA mir-32	1	microRNA
114	RF00719	microRNA mir-326	1	microRNA
115	RF00772	microRNA mir-328	1	microRNA
116	RF00770	microRNA mir-330	1	microRNA
117	RF00766	microRNA mir-335	1	microRNA
118	RF00765	microRNA mir-337	1	microRNA
119	RF00763	microRNA mir-339	1	microRNA
120	RF00799	microRNA mir-354	1	microRNA
121	RF00685	microRNA mir-36	1	microRNA
122	RF00774	microRNA mir-360	1	microRNA
123	RF00659	microRNA mir-365	1	microRNA
124	RF00689	microRNA MIR390	1	microRNA
125	RF00904	microRNA mir-392	1	microRNA
126	RF00688	microRNA MIR394	1	microRNA
127	RF00768	microRNA MIR405	1	microRNA
128	RF01413	microRNA miR-430	1	microRNA
129	RF00941	microRNA mir-434	1	microRNA
130	RF01902	microRNA MIR439	1	microRNA
131	RF00722	microRNA mir-451	1	microRNA
132	RF00878	microRNA mir-456	1	microRNA
133	RF00721	microRNA MIR475	1	microRNA
134	RF00739	microRNA MIR476	1	microRNA
135	RF00698	microRNA mir-489	1	microRNA
136	RF00798	microRNA mir-49	1	microRNA
137	RF00854	microRNA mir-5	1	microRNA
138	RF01018	microRNA mir-569	1	microRNA
139	RF00835	microRNA mir-58	1	microRNA
140	RF00927	microRNA mir-582	1	microRNA
141	RF00976	microRNA mir-583	1	microRNA
142	RF01016	microRNA mir-584	1	microRNA
143	RF00877	microRNA mir-592	1	microRNA
144	RF01011	microRNA mir-605	1	microRNA
145	RF01017	microRNA mir-625	1	microRNA
146	RF00972	microRNA mir-651	1	microRNA
147	RF01939	microRNA mir-761	1	microRNA
148	RF01033	microRNA mir-767	1	microRNA
149	RF00918	microRNA mir-872	1	microRNA
150	RF00912	microRNA mir-877	1	microRNA
151	RF01042	microRNA mir-891	1	microRNA
152	RF01025	microRNA mir-934	1	microRNA
153	RF00981	microRNA mir-939	1	microRNA
154	RF00997	microRNA mir-942	1	microRNA
155	RF00446	mir-133 microRNA precursor family	1	microRNA
156	RF00245	mir-19 microRNA precursor family	1	microRNA
157	RF00256	mir-196 microRNA precursor family	1	microRNA
158	RF00445	mir-399 microRNA precursor family	1	microRNA
159	RF01390	isrG Hfq binding RNA	18	Other
160	RF00485	Potassium channel RNA editing signal	15	Other
161	RF00032	Histone 3' UTR stem-loop	10	Other
162	RF02247	Six3os1 conserved region 2	10	Other
163	RF00261	L-myc internal ribosome entry site (IRES)	8	Other
164	RF01295	Small Cajal body-specific RNA 7	7	Other
165	RF00230	T-box leader	7	Other
166	RF00163	Hammerhead ribozyme (type I)	6	Other
167	RF01492	Listeria sRNA rli28	5	Other
168	RF00017	Metazoan signal recognition particle RNA	5	Other
169	RF01504	A. fumigatus sRNA Afu_254	4	Other
170	RF01268	Small Cajal body-specific RNA 2	4	Other
171	RF01970	Rhabdomyosarcoma 2 associated transcript conserved region 9	3	Other
172	RF00127	t44 RNA	3	Other
173	RF00252	Alfalfa mosaic virus coat protein binding (CPB) RNA	2	Other
174	RF00169	Bacterial small signal recognition particle RNA	2	Other
175	RF01707	JUMPstart RNA	2	Other
176	RF01855	Plant signal recognition particle RNA	2	Other
177	RF01118	Pseudoknot of the domain G(G12) of 23S ribosomal RNA	2	Other
178	RF00515	PyrR binding site	2	Other
179	RF00059	TPP riboswitch (THI element)	2	Other
180	RF00140	Alpha operon ribosome binding site	1	Other
181	RF00174	Cobalamin riboswitch	1	Other
182	RF00018	CsrB/RsmB RNA family	1	Other
183	RF00112	CyaR/Rye RNA	1	Other
184	RF01570	D. discoideum signal recognition particle	1	Other
185	RF02074	Enterobacterial sRNA STnc240	1	Other
186	RF02060	Enterobacterial sRNA STnc410	1	Other
187	RF00498	Equine arteritis virus leader TRS hairpin (LTH)	1	Other
188	RF01791	F6 TB sRNA	1	Other
189	RF01737	flpD RNA	1	Other
190	RF01797	Fst antitoxin sRNA	1	Other
191	RF00128	Glm Y RNA activator of glmS mRNA	1	Other
192	RF00504	Glycine riboswitch	1	Other
193	RF01418	HIV pol-1 stem loop	1	Other
194	RF01976	HOX antisense intergenic RNA myeloid 1 conserved region 2	1	Other
195	RF00124	IS102 RNA	1	Other
196	RF01387	isrC Hfq binding RNA	1	Other
197	RF01708	L17 ribosomal protein downstream element	1	Other
198	RF01709	Lacto-rpoB RNA	1	Other
199	RF00615	Listeria Hfq binding LhrA	1	Other
200	RF01494	Listeria sRNA rliD	1	Other
201	RF01684	MALAT1-associated small cytoplasmic RNA/MEN beta RNA	1	Other
202	RF00033	MicF RNA	1	Other
203	RF00166	PrrB/RsmZ RNA family	1	Other
204	RF01072	Pseudoknot of upstream pseudoknot domain (UPD) of the 3'UTR	1	Other
205	RF01675	Pseudomonas sRNA CrcZ	1	Other
206	RF01069	purD RNA motif	1	Other
207	RF00167	Purine riboswitch	1	Other
208	RF01813	rdlD antitoxin	1	Other
209	RF00555	Ribosomal protein L13 leader	1	Other
210	RF01776	RNA anti-toxin A	1	Other
211	RF01816	RNA Staph. aureus A	1	Other
212	RF00106	RNAI	1	Other
213	RF00034	RprA RNA	1	Other
214	RF00118	rydB RNA	1	Other
215	RF01057	S-adenosyl-L-homocysteine riboswitch	1	Other
216	RF01830	Salmonella enterica Typhi npcRNA 44	1	Other
217	RF00162	SAM riboswitch (S box leader)	1	Other
218	RF00283	small Cajal body-specific RNA 18	1	Other
219	RF02029	sraA	1	Other
220	RF01809	SymR antitoxin	1	Other
221	RF00506	Threonine operon leader	1	Other
222	RF02266	XIST 3' intron conserved motif	1	Other
223	RF01764	yjdF RNA	1	Other
224	RF00442	ykkC-yxkD leader	1	Other
225	RF00067	Small nucleolar RNA SNORD15	20	snoRNA
226	RF00151	Small nucleolar RNA SNORD58	13	snoRNA
227	RF00016	Small nucleolar RNA SNORD14	12	snoRNA
228	RF01139	Small nucleolar RNA sR2	7	snoRNA
229	RF01848	ACEA small nucleolar RNA U3	6	snoRNA
230	RF00045	Small nucleolar RNA SNORA73 family	5	snoRNA
231	RF00069	Small nucleolar RNA SNORD24	5	snoRNA
232	RF00049	Small nucleolar RNA SNORD36	5	snoRNA
233	RF00089	Small nucleolar RNA SNORD31	4	snoRNA
234	RF01846	Fungal small nucleolar RNA U3	3	snoRNA
235	RF00563	Small nucleolar RNA SNORA53	3	snoRNA
236	RF00086	Small nucleolar RNA SNORD27	3	snoRNA
237	RF01539	Trypanosomatid snoRNA TB11Cs4H1	3	snoRNA
238	RF00377	Small nucleolar RNA U6-53/MBII-28	2	snoRNA
239	RF01507	A. fimigatus snoRNA Afu_298	1	snoRNA
240	RF01499	A. fumigatus snoRNA Afu_191	1	snoRNA
241	RF01639	C. elegans snoRNA ceN49	1	snoRNA
242	RF01560	D. discoideum snoRNA DdR10	1	snoRNA
243	RF01606	small nucleolar RNA snoR31	1	snoRNA
244	RF00609	Small nucleolar RNA SNORD100	1	snoRNA
245	RF00440	Small nucleolar RNA SNORD37	1	snoRNA
246	RF00281	Small nucleolar RNA SNORD47	1	snoRNA
247	RF00274	Small nucleolar RNA SNORD57	1	snoRNA
248	RF00284	Small nucleolar RNA SNORD74	1	snoRNA
249	RF00591	Small nucleolar RNA SNORD77	1	snoRNA
250	RF00152	Small nucleolar RNA SNORD79	1	snoRNA
251	RF00309	Small nucleolar RNA snR60/Z15/Z230/Z193/J17	1	snoRNA
252	RF01264	Small nucleolar RNA snR83	1	snoRNA
253	RF01304	Small nucleolar RNA sR5	1	snoRNA
254	RF01549	Trypanosomatid snoRNA TB8Cs2H1	1	snoRNA
255	RF00004	U2 spliceosomal RNA	50	splicesomal RNA
256	RF00015	U4 spliceosomal RNA	30	splicesomal RNA
257	RF00020	U5 spliceosomal RNA	17	splicesomal RNA
258	RF00026	U6 spliceosomal RNA	12	splicesomal RNA
259	RF00003	U1 spliceosomal RNA	7	splicesomal RNA
260	RF00029	Group II catalytic intron	3	splicesomal RNA
261	RF01998	Group II catalytic intron D1-D4-1	3	splicesomal RNA
262	RF02001	Group II catalytic intron D1-D4-3	2	splicesomal RNA
263	RF00007	U12 minor spliceosomal RNA	2	splicesomal RNA
264	RF02012	Group II catalytic intron D1-D4-7	1	splicesomal RNA
265	RF00548	U11 spliceosomal RNA	1	splicesomal RNA
266	RF00618	U4atac minor spliceosomal RNA	1	splicesomal RNA
267	RF00619	U6atac minor spliceosomal RNA	1	splicesomal RNA
